# Genomic re-sequencing reveals mutational divergence across genetically engineered strains of model archaea

**DOI:** 10.1101/2024.08.08.607208

**Authors:** Andrew L. Soborowski, Rylee K. Hackley, Sungmin Hwang, Guangyin Zhou, Keely Dulmage, Peter Schönheit, Charles Daniels, Alexandre W. Bisson-Filho, Anita Marchfelder, Julie A. Maupin-Furlow, Thorsten Allers, Amy K. Schmid

## Abstract

Because archaea are the evolutionary ancestors of eukaryotes, archaeal molecular biology has been a topic of intense recent research. The hypersaline adapted archaeal species *Halobacterium salinarum* and *Haloferax volcanii* serve as important model organisms because facile tools enable genetic manipulation. As a result, the number of strains in circulation among the haloarchaeal research community has increased over the last few decades. However, the degree of genetic divergence and effects on genetic integrity during inter-lab transfers remain unclear. To address this question, we performed whole genome re-sequencing on a cross-section of wild-type, parental, and knockout strains in both model species. Integrating these data with existing repositories of re-sequencing data, we identify mutations that have arisen in a collection of 60 strains, sampled from 2 species across 8 different labs. Independent of sequencing, we construct strain lineages, identifying branch points and significant genetic effects in strain history. Combining this with our sequencing data, we identify small clusters of mutations that definitively separate lab strains. Additionally, an analysis of gene knockout strains suggests that roughly 1 in 3 strains currently in use harbors second-site mutations of potential phenotypic impact. Overall, we find that divergence among lab strains is thus far minimal, though as the archaeal research community continues to grow, careful strain provenance and genomic re-sequencing are required to keep inter-lab divergence to a minimum, prevent the compounding of mutations into fully independent lineages, and maintain the current high degree of reproducible research between lab groups in the haloarchaeal research community.

**Data Summary:** Novel sequencing data for this project was submitted to the National Center for Biotechnology Information (NCBI) Sequence Read Archive (SRA) and can be found under bioproject accession PRJNA1120443. SRA accessions for previously published sequencing data are available in supplementary table 1. R code for performing analysis and generating figures is available at https://github.com/andrew-soborowski/halophile_genome_resequencing.

**Impact Statement:** Archaea are important due to their shared evolutionary history with eukaryotes. As the archaeal research community grows, keeping track of the genetic integrity of archaeal strains of interest is necessary. In particular, routine genetic manipulations and the common practice of sharing strains between labs allow mutations to arise in lab stocks. If these mutations affect cellular processes, they may jeopardize the reproducibility of work between research groups and confound the results of future studies. In this work, we examine DNA sequences from 60 strains across two species of archaea. We identify shared and unique mutations occurring between and within strains. Independently, we trace the lineage of each strain, identifying which genetic manipulations lead to observed off-target mutations. While overall divergence across labs is minimal so far, our work highlights the need for labs to continue proper strain husbandry.
