## Supplementary Table 1 for "Genomic re-sequencing reveals mutational divergence across genetically engineered strains of model archaea"

### Sheet: Strain
Species	published_or_laboforigin_strainID	Schmidlab_Strain_ID	Strain_Background	Genotype	Locus	Common_Name	Lab_Strain	Lab_Sequencing	Read_File_Name	Sequencing platform	Reference	Aligned Bases	Aligned Reads	Average Coverage	SRA Acsession
Halobacterium salinarum		BL1	NRC-1	Wildtype		NRC-1	Baliga	Schmid	hs_4774_F1_S46_L004	HiSeq 4000 50 bp single read		260954947	5149670	101.499	PRJNA1120443
Halobacterium salinarum		HS149	BL1	d_ura3	VNG_1673G	ura3_AKS	Schmid	Schmid	hs_G1_SS_Hbt_sal_ura3_HS149_gDNA_S25_L004	HiSeq 4000 50 bp single read	https://doi.org/10.1046/j.1365-2958.2000.01739.x	303825601	6005149	118.174	PRJNA1120443
Halobacterium salinarum		BL135	MDK407	d_gapd	VNG_0937g	gapD	Baliga	Schmid	hs_6667-S14_S14_L001	MiSeq v2 150 bp paired end read	https://doi.org/10.1016/j.cell.2007.10.053	133816982	946253	52.0484	PRJNA1120443
Halobacterium salinarum		BL154	MDK407	d_idr1	VNG_2579g	idr1	Baliga	Schmid	hs_6667-S19_S19_L001	MiSeq v2 150 bp paired end read	https://doi.org/10.1093/nar/gkq1211	130979136	950795	50.9446	PRJNA1120443
Halobacterium salinarum		BL132	MDK407	d_idr2	VNG_0835g	idr2	Baliga	Schmid	hs_6667-S13_S13_L001	MiSeq v2 150 bp paired end read	https://doi.org/10.1093/nar/gkq1211	130745474	917248	50.8537	PRJNA1120443
Halobacterium salinarum		HS90	HS149	d_hpyA	VNG_0134G	hpyA	Schmid	Schmid	hs_E1_SS_Hbt_sal_hpyA_HS90_gDNA_S23_L004	HiSeq 4000 50 bp single read	https://doi.org/10.1128/mbio.00649-15	247615215	4897311	96.3105	PRJNA1120443
Halobacterium salinarum		HS108	HS149	d_mc1	VNG_2508C	mc1	Schmid	Schmid	hs_H2_SS_Hbt_sal_mc1_HS108_gDNA_S34_L004	HiSeq 4000 50 bp single read	This Study	325259235	6427159	126.51	PRJNA1120443
Halobacterium salinarum		HS118	HS149	d_mc1_d_hpyA	VNG_2508C/VNG_0134G	hpyA/mc1	Schmid	Schmid	hs_H3_SS_Hbt_sal_hpyA_mc1_HS118_gDNA_S42_L004	HiSeq 4000 50 bp single read	This Study	317953813	6283040	123.669	PRJNA1120443
Halobacterium salinarum		HS145	HS149	d_ftsz2	VNG_0192G	ftsZ2	Schmid	Schmid	hs_4774_E3_S60_L004	HiSeq 4000 50 bp single read	https://doi.org/10.1128/mbio.01007-20	273254481	5393168	106.283	PRJNA1120443
Halobacterium salinarum	AKS211	HS266	MDK407	d_aglB	VNG_1068G	aglB	Schmid	Schmid	hs_H7_CD_Hbt_sal__aglB_3__gDNA_S74_L004	HiSeq 4000 50 bp single read	https://doi.org/10.3389/fmicb.2019.01367	329376268	6501138	128.112	PRJNA1120443
Halobacterium salinarum		BL111	MDK407	d_tfbAd	VNG_2184g	tfbA	Baliga	Schmid	hs_6667-S5_S5_L001	MiSeq v2 150 bp paired end read	https://doi.org/10.1073/pnas.0611663104	156109772	1067855	60.7192	PRJNA1120443
Halobacterium salinarum		BL112	MDK407	d_tfbBd	VNG_0734g	tfbB	Baliga	Schmid	hs_6667-S6_S6_L001	MiSeq v2 150 bp paired end read	https://doi.org/10.1073/pnas.0611663104	128242425	917807	49.8802	PRJNA1120443
Halobacterium salinarum		BL113	MDK407	d_tfbCd	VNG_6351g	tfbC	Baliga	Schmid	hs_6667-S7_S7_L001	MiSeq v2 150 bp paired end read	https://doi.org/10.1073/pnas.0611663104	150520122	1040519	58.5451	PRJNA1120443
Halobacterium salinarum		BL114	MDK407	d_tfbDd	VNG_0869g	tfbD	Baliga	Schmid	hs_6667-S8_S8_L001	MiSeq v2 150 bp paired end read	https://doi.org/10.1073/pnas.0611663104	146606332	1010402	57.0229	PRJNA1120443
Halobacterium salinarum		BL115	MDK407	d_tfbEd	VNG_6389g	tfbE	Baliga	Schmid	hs_6667-S9_S9_L001	MiSeq v2 150 bp paired end read	https://doi.org/10.1073/pnas.0611663104	143715340	1008782	55.8984	PRJNA1120443
Halobacterium salinarum		BL146	MDK407	d_cspD2	VNG_1836g	cspD2	Baliga	Schmid	hs_6667-S17_S17_L001	MiSeq v2 150 bp paired end read	https://doi.org/10.1128/msystems.00032-17	129563330	932372	50.3939	PRJNA1120443
Halobacterium salinarum		BL142	MDK407	d_trmb	VNG_1451c	trmB	Baliga	Schmid	hs_6667-S16_S16_L001	MiSeq v2 150 bp paired end read	https://doi.org/10.1038/msb.2009.40	124329004	854434	48.358	PRJNA1120443
Halobacterium salinarum		BL125	MDK407	d_sirR	VNG_0536g	sirR	Baliga	Schmid	hs_6667-S12_S12_L001	MiSeq v2 150 bp paired end read	https://genome.cshlp.org/content/16/7/841	121481174	852379	47.2504	PRJNA1120443
Halobacterium salinarum		BL124	MDK407	d_troR	VNG_0530g	troR	Baliga	Schmid	hs_6667-S11_S11_L001	MiSeq v2 150 bp paired end read	https://doi.org/10.1093/nar/gkx662	129643110	913430	50.425	PRJNA1120443
Halobacterium salinarum		HS150	HS149	d_cdrS	VNG_0194H	cdrS	Schmid	Schmid	hs_4774_G2_S54_L004	HiSeq 4000 50 bp single read	https://doi.org/10.1128/mbio.01007-20	297919860	5878512	115.877	PRJNA1120443
Halobacterium salinarum		BL139	MDK407	d_copR	VNG_1179C	copR	Baliga	Schmid	hs_6667-S15_S15_L001	MiSeq v2 150 bp paired end read	https://genome.cshlp.org/content/16/7/841	117054659	812336	45.5287	PRJNA1120443
Haloferax volcanii	aBL1	aBL1	DS2	Wildtype		DS2_AB	Bisson	Bisson	hv_aBL1	NextSeq 2000 150 bp paired end read	This Study	458683312	3086621	114.302	PRJNA1120443
Haloferax volcanii		HV343	DS70	d_pyrF	HVO_2577	pyrF	Daniels	Schmid	hv_HV343_1_SW_DS70DeltapyrF_S19_L001	MiSeq v3 300 bp paired end read	This Study	153609021	753024	38.2788	PRJNA1120443
Haloferax volcanii		HV337	H119	d_trh7	HVO_2507	trh7	Marchfelder	Schmid	hv_HV337_1_SW_H119Deltatrh7-HVO_2507_S13_L001	MiSeq v3 300 bp paired end read	This Study	195275930	963018	48.662	PRJNA1120443
Haloferax volcanii		HV338	H119	d_Sm1	HVO_2723	sm1	Marchfelder	Schmid	hv_HV338_2_SW_H119DeltaSm1-HVO_2723_S14_L001	MiSeq v3 300 bp paired end read	https://doi.org/10.1016/j.biochi.2015.02.023	186239752	908832	46.4103	PRJNA1120443
Haloferax volcanii		HV339	H119	d_tfb9	HVO_A0026	tfb9	Marchfelder	Schmid	hv_HV339_2_SW_H119Deltatfb9-HVO_A0026_S15_L001	MiSeq v3 300 bp paired end read	This Study	187198538	919215	46.6492	PRJNA1120443
Haloferax volcanii		HV340	H119	d_tfb12	HVO_A0098	tfb12	Marchfelder	Schmid	hv_HV340_1_SW_H119Deltatfb12-HVO_A0098_S16_L001	MiSeq v3 300 bp paired end read	This Study	189885114	941501	47.3187	PRJNA1120443
Haloferax volcanii		HV341	H119	d_ArcR14	HVO_B0040	arcR14	Marchfelder	Schmid	hv_HV341_1_SW_H119DeltaArcR14-HVO_B0040_S17_L001	MiSeq v3 300 bp paired end read	This Study	151287938	737423	37.7004	PRJNA1120443
Haloferax volcanii		HV342	H119	d_ArcR21	HVO_B0320	arcR21	Marchfelder	Schmid	hv_HV342_1_SW_H119DeltaArcR21-HVO_0320_S18_L001	MiSeq v3 300 bp paired end read	This Study	155328178	777881	38.7072	PRJNA1120443
Haloferax volcanii	H26	H26_JMF	DS70	d_pyrE2	HVO_0333	H26_JMF	Maupin-Furlow	Schmid	hv_HV325_3_SW_DS70DeltapyrE2_S1_L001	MiSeq v3 300 bp paired end read	https://doi.org/10.1128%2FJB.185.3.772-778.2003	176201835	858111	43.9089	PRJNA1120443
Haloferax volcanii	SH100	HV326	H26_JMF	d_hvo_0662	HVO_0662	thiR	Maupin-Furlow	Schmid	hv_HV326_2_SW_H26Deltahvo_0662_S2_L001	MiSeq v3 300 bp paired end read	https://doi.org/10.1128/JB.00810-16	141984525	685790	35.382	PRJNA1120443
Haloferax volcanii		HV327	H26_JMF	d_hvo_0201	HVO_0201	gnat	Maupin-Furlow	Schmid	hv_HV327_1_SW_H26Deltahvo_0201_S3_L001	MiSeq v3 300 bp paired end read	This Study	150884988	748926	37.6	PRJNA1120443
Haloferax volcanii		HV328	H26_JMF	d_hvo_1559	HVO_1559	HVO_1559	Maupin-Furlow	Schmid	hv_HV328_1_SW_H26Deltahvo_1559_S4_L001	MiSeq v3 300 bp paired end read	This Study	145571442	712310	36.2759	PRJNA1120443
Haloferax volcanii		HV329	H26_JMF	d_hvo_2326	HVO_2326	pai1	Maupin-Furlow	Schmid	hv_HV329_2_SW_H26Deltahvo_2326_S5_L001	MiSeq v3 300 bp paired end read	This Study	193731124	960299	48.2771	PRJNA1120443
Haloferax volcanii		HV330	H26_JMF	d_hvo_2423	HVO_2423	HVO_2423	Maupin-Furlow	Schmid	hv_HV330_2_SW_H26Deltahvo_2423_S6_L001	MiSeq v3 300 bp paired end read	This Study	118445575	569395	29.5162	PRJNA1120443
Haloferax volcanii		HV331	H26_JMF	d_hvo_2510	HVO_2510	HVO_2510	Maupin-Furlow	Schmid	hv_HV331_2_SW_H26Deltahvo_2510_S7_L001	MiSeq v3 300 bp paired end read	This Study	159083502	778290	39.643	PRJNA1120443
Haloferax volcanii		HV332	H26_JMF	d_hvo_2522	HVO_2522	trh8	Maupin-Furlow	Schmid	hv_HV332_1_SW_H26Deltahvo_2522_S8_L001	MiSeq v3 300 bp paired end read	This Study	191536943	951208	47.7303	PRJNA1120443
Haloferax volcanii		HV333	H26_JMF	d_hvo_2734	HVO_2734	HVO_2734	Maupin-Furlow	Schmid	hv_HV333_1_SW_H26Deltahvo_2734_S9_L001	MiSeq v3 300 bp paired end read	This Study	160452005	780827	39.9841	PRJNA1120443
Haloferax volcanii		HV334	H26_JMF	d_hvo_2795	HVO_2795	HVO_2795	Maupin-Furlow	Schmid	hv_HV334_2_SW_H26Deltahvo_2795_S10_L001	MiSeq v3 300 bp paired end read	This Study	246382216	1218687	61.3975	PRJNA1120443
Haloferax volcanii		HV335	H26_JMF	d_hvo_2804	HVO_2804	pai2	Maupin-Furlow	Schmid	hv_HV335_1_SW_H26Deltahvo_2804_S11_L001	MiSeq v3 300 bp paired end read	This Study	210129460	1040475	52.3635	PRJNA1120443
Haloferax volcanii		HV336	H26_JMF	d_hvo_2886	HVO_2886	HVO_2886	Maupin-Furlow	Schmid	hv_HV336_1_SW_H26Deltahvo_2886_S12_L001	MiSeq v3 300 bp paired end read	This Study	211052090	1030666	52.5934	PRJNA1120443
Haloferax volcanii	H1209	H1209_RP	DS70	d_hdrB_pitA_NpH_d_mrr	HVO_0682/HVO_2919/HVO_1871	H1209_RP	Peck	Schmid	hv_5871-gDNA-S3_S7_L001	HiSeq 4000 50 bp single read	https://doi.org/10.1128%2FAEM.02670-09	331718739	6504289	82.6631	PRJNA1120443
Haloferax volcanii	RFP58	RFP58	H1209	d_HVO_2527	HVO_2527	lye	Peck	Schmid	hv_5871-gDNA-S28_S32_L001	HiSeq 4000 50 bp single read	https://doi.org/10.1128/JB.00303-17	348116106	6825806	86.7493	PRJNA1120443
Haloferax volcanii		HV352	H555	d_hvo_A0332	HVO_A0332	gacR	Schönheit	Schmid	hv_HV352_1_SW_H555DeltaHVO_A0332_S24_L001	MiSeq v3 300 bp paired end read	https://doi.org/10.1093/femsle/fnaa029	142845028	707407	35.5965	PRJNA1120443
Haloferax volcanii		HV353	H555	d_hvo_B0040	HVO_B0040	xacR	Schönheit	Schmid	hv_HV353_1_SW_H555DeltaHVO_B0040_S25_L001	MiSeq v3 300 bp paired end read	https://doi.org/10.1111/1462-2920.12603	194960129	969421	48.5834	PRJNA1120443
Haloferax volcanii		HV235	H26_AKS	d_tbsp	HVO_2861	tbsP	Schmid	Schmid	hv_S4_S82_L002	HiSeq 4000 50 bp single read	https://doi.org/10.22541/au.168646563.36988600/v1	173825799	3408349	43.3168	PRJNA846725
Haloferax volcanii		HV209	H26_AKS	d_trmB	HVO_2688	trmB	Schmid	Schmid	hv_S2_S93_L002	HiSeq 4000 50 bp single read	https://doi.org/10.22541/au.168646563.36988600/v1	197892444	3880244	49.3141	PRJNA846725
Haloferax volcanii		HV274	H26_AKS	d_hvo_0568	HVO_0568	trmB2	Schmid	Schmid	hv_5871-gDNA-S36_S40_L001	HiSeq 4000 50 bp single read	This Study	347643897	6816547	86.6316	PRJNA1120443
Haloferax volcanii		HV275	H26_AKS	d_hvo_1272	HVO_1272	trmB3	Schmid	Schmid	hv_5871-gDNA-S30_S34_L001	HiSeq 4000 50 bp single read	This Study	424970658	8332758	105.901	PRJNA1120443
Haloferax volcanii		HV276	H26_AKS	d_hvo_2035	HVO_2035	trmB4	Schmid	Schmid	hv_5871-gDNA-S2_S6_L001	HiSeq 4000 50 bp single read	This Study	366174951	7179901	91.2495	PRJNA1120443
Haloferax volcanii		HV277	H26_AKS	d_hvo_A0150	HVO_A0151	trmB1	Schmid	Schmid	hv_5871-gDNA-S25_S29_L001	HiSeq 4000 50 bp single read	This Study	373641606	7326306	93.1101	PRJNA1120443
Haloferax volcanii		HV292	H26_AKS	d_hvo_1272_d_hvo_2688	HVO_1272_2688	trmB/trmB3	Schmid	Schmid	hv_5871-gDNA-S29_S33_L001	HiSeq 4000 50 bp single read	This Study	370983435	7274185	92.4477	PRJNA1120443
Haloferax volcanii		HV293	H26_AKS	d_hvo_0568_d_hvo_2035	HVO_0568_2035	trmB2/trmB4	Schmid	Schmid	hv_5871-gDNA-S27_S31_L001	HiSeq 4000 50 bp single read	This Study	358475481	7028931	89.3308	PRJNA1120443
Haloferax volcanii	AKS198	HV253	H26_AKS	d_hstA	HVO_0520	hstA	Schmid	Schmid	hv_B1_SS_Hfx_vol_hstA_HV253_gDNA_S20_L004	HiSeq 4000 50 bp single read	https://doi.org/10.1128/mbio.03449-22	343688544	6798550	85.6459	PRJNA773760
Haloferax volcanii	HV174	HV174	H26_AKS	d_sirR	HVO_0819	sirR	Schmid	Schmid	hv_C3_MMP_Hfx_vol_dsirR__gDNA_S37_L004	HiSeq 4000 50 bp single read	https://doi.org/10.1093/nar/gkad997	349391853	6904108	87.0672	PRJNA1003915
Haloferax volcanii	HV174	HV174	H26_AKS	d_ideR	HVO_0538	ideR	Schmid	Schmid	hv_E2_MMP_Hfx_vol_dideR__gDNA_S31_L004	HiSeq 4000 50 bp single read	https://doi.org/10.1093/nar/gkad997	373923393	7380116	93.1803	PRJNA1003915
Haloferax volcanii	HV175	HV175	H26_AKS	d_troR	HVO_0863	troR	Schmid	Schmid	hv_E7_MMP_Hfx_vol_dtroR__gDNA_S71_L004	HiSeq 4000 50 bp single read	https://doi.org/10.1093/nar/gkad997	335480584	6624082	83.6005	PRJNA1003915
Haloferax volcanii	H26	H26_AKS	DS70	d_pyrE2	HVO_0333	H26_AKS	Schmid	Schmid	hv_G5_SS_Hfx_vol_pyrE2_Hv28_gDNA_S57_L004	HiSeq 4000 50 bp single read	https://doi.org/10.1128%2FJB.185.3.772-778.2003	328014308	6474043	81.74	PRJNA773760
Haloferax volcanii	HV428	HV428	H26_AKS	d_arsR	HVO_1766	arsR	Schmid	Schmid	hv_Mar_DeltaarsR_2_S27_L001	MiSeq v3 300 bp paired end read	https://doi.org/10.1093/nar/gkad997	192030703	943814	47.8533	PRJNA1003915
Haloferax volcanii	SH125	HV278	H1209	d_oxsR	HVO_2970	oxsR	Schmid	Schmid	hv_5871-gDNA-S20_S24_L001	HiSeq 4000 50 bp single read	https://doi.org/10.1128/mbio.00633-22	354876972	6958372	88.434	PRJNA806939

### Sheet: Legend_Strain
Column_Name	Meaning
Species	The species from which the strain originates
published_or_laboforigin_strainID	Strain ID associated with an existing publication or known internal ID for strains generated outside the Schmid Lab
Schmidlab_Strain_ID	Internal Schmid Lab designation. Different strains with the same reported genotype are denoted by the initials of the PI of the lab of origin.
Strain_Background	The most recent ancestor used to construct the strain
Genotype	The reported knockouts new to this strain since the background strain
Locus	Locus tags corresponding to genotype
Common_Name	A common name for the strain and/or for the knocked out gene. For parental strains, , includes lab of origin identifier
Lab_Strain	The lab that generated or supplied this strain.
Lab_Sequencing	The lab in which sequencing of the strain was conducted.
Read_File_Name	Name of file containing raw genomic reads.
Sequencing platform	Machine with which sequencing was conducted as well as expected read length.
Reference	DOI link to first published reference of the strain. Blank if unpublished before this study.
Strain construction details	Details on methods use to construct strain. For published strains, refer to the original study for further details.
Aligned Bases	Number of bases that align to the reference when using breseq
Aligned Reads	Number of individual reads that align to the reference when using breseq
Average Coverage	Number of sequenced bases per individual reference base, on average
SRA Acsession	Short read archive ID for raw sequence files

### Sheet: Plasmids
Plasmid	Description	Purpose	Reference	Detailed Construction Protocol
pTA131	Ampicillin Resistance (Apʳ); pBluescript II containing Pfdx-pyrE2	cloning	Allers et al., 2004	See publication
pAKS166	pTA131-based plasmid for pre-deletion of HVO_0568; Apʳ	pre-deletion	This study	PCR with primers P31/P32. Digested with HindIII/XbaI and ligated into pTA131
pAKS167	pTA131-based plasmid for pre-deletion of HVO_1272; Apʳ	pre-deletion	This study	PCR with primers P25/P26. Digested with HindIII/XbaI and ligated into pTA131
pAKS168	pTA131-based plasmid for pre-deletion of HVO_2035; Apʳ	pre-deletion	This study	PCR with primers P19/P20. Digested with HindIII/XbaI and ligated into pTA131
pAKS169	pTA131-based plasmid for pre-deletion of HVO_A0150; Apʳ	pre-deletion	This study	PCR with primers P13/P14. Digested with HindIII/XbaI and ligated into pTA131
pAKS171	pTA131-based plasmid for deletion of HVO_0568; Apʳ	deletion	This study	Inverse PCR with primers P33/P34. Treated with PNK and self-ligated.
pAKS172	pTA131-based plasmid for deletion of HVO_1272;Apʳ	deletion	This study	Inverse PCR with primers P27/P28. Treated with PNK and self-ligated.
pAKS173	pTA131-based plasmid for deletion of HVO_2035;Apʳ	deletion	This study	Inverse PCR with primers P21/P22. Treated with PNK and self-ligated.
pAKS174	pTA131-based plasmid for deletion of HVO_A0150;Apʳ	deletion	This study	Inverse PCR with primers P15/P16. Treated with PNK and self-ligated.
pKAD13	pRSK01-based plasmid for deletion of VNG_2508; Apʳ	deletion	This study	PCR with primers K21/K39/K40/K70. See Wilbanks et al. 2014 for Gateway method
pRSK01	Apʳ; pNBK07 backbone ligated with attp1/2 recombination sites, ccdB, and chloramphenicol resistance marker	cloning	Wilbanks et al., 2012	See publication
pTA131-Trh7updo	contains approx. 500 bp up and downstream sequence of trh7	deletion of trh7	this study	Overlap PCR with primers Trh7KOupfw / Trh7KOupOLrev and Trh7KOdorev/ Trh7KOdoOLfw, ligated into pTA131.
tfb9-pTA131updo	contains approx. 500 bp up and downstream sequence of tfb9	deletion of tfb9	this study	Overlap PCR with primers Tfb9KOupfw / Tfb9KOupOLrev and Tfb9KOdorev/ Tfb9KOdoOLfw, ligated into pTA131.
tfb12-pTA131updo	contains approx. 500 bp up and downstream sequence of tfb12	deletion of tfb12	this study	Overlap PCR with primers Tfb12KOupfw / Tfb12KOupOLrev and Tfb12KOdorev/ Tfb12KOdoOLfw, ligated into pTA131.
pTA131arcR14updo	contains approx. 500 bp up and downstream sequence of arcR14	deletion of arcR14	this study	Overlap PCR with primers ArcR14KOupfw/ ArcR14KOupOLrev and ArcR14KOdorev/ ArcR14KOdoOLfw, ligated into pTA131.
pTA131arcR21updo	contains approx. 500 bp up and downstream sequence of arcR21	deletion of acR21	this study	Overlap PCR with primers ArcR21KOupfw/ ArcR21KOupOLrev and ArcR21KOdorev/ ArcR21KOdoOLfw, ligated into pTA131.
pJAM4651	Apʳ; pTA131-based plasmid pre-deletion of HVO_0201	pre-deletion	This study	PCR with primers P77/78. Digested with BamHI/EcoRI and ligated into pTA131
pJAM4652	Apʳ; pTA131-based plasmid deletion of HVO_0201	deletion	This study	Inverse PCR with primers P73/74. Treated with KLD and self-ligated.
pJAM4653	Apʳ; pTA131-based plasmid pre-deletion of HVO_1559	pre-deletion	This study	PCR with primers P85/86. Digested with BamHI/HindIII and ligated into pTA131
pJAM4654	Apʳ; pTA131-based plasmid deletion of HVO_1559	deletion	This study	Inverse PCR with primers P81/82. Treated with KLD and self-ligated.
pJAM4655	Apʳ; pTA131-based plasmid pre-deletion of HVO_2326	pre-deletion	This study	PCR with primers P93/94. Digested with BamHI/HindIII and ligated into pTA131
pJAM4656	Apʳ; pTA131-based plasmid deletion of HVO_2326	deletion	This study	Inverse PCR with primers P89/90. Treated with KLD and self-ligated.
pJAM4657	Apʳ; pTA131-based plasmid pre-deletion of HVO_2423	pre-deletion	This study	PCR with primers P101/102. Digested with BamHI/EcoRI and ligated into pTA131
pJAM4658	Apʳ; pTA131-based plasmid deletion of HVO_2423	deletion	This study	Inverse PCR with primers P97/98. Treated with KLD and self-ligated.
pJAM4659	Apʳ; pTA131-based plasmid pre-deletion of HVO_2510	pre-deletion	This study	PCR with primers P109/110. Digested with BamHI/HindIII and ligated into pTA131
pJAM4660	Apʳ; pTA131-based plasmid deletion of HVO_2510	deletion	This study	Inverse PCR with primers P105/106. Treated with KLD and self-ligated.
pJAM4661	Apʳ; pTA131-based plasmid pre-deletion of HVO_2522	pre-deletion	This study	PCR with primers P117/118. Digested with BamHI/HindIII and ligated into pTA131
pJAM4662	Apʳ; pTA131-based plasmid deletion of HVO_2522	deletion	This study	Inverse PCR with primers P115/116. Treated with KLD and self-ligated.
pJAM4663	Apʳ; pTA131-based plasmid pre-deletion of HVO_2734	pre-deletion	This study	PCR with primers P125/126. Digested with BamHI/HindIII and ligated into pTA131
pJAM4664	Apʳ; pTA131-based plasmid deletion of HVO_2734	deletion	This study	Inverse PCR with primers P121/122. Treated with KLD and self-ligated.
pJAM4665	Apʳ; pTA131-based plasmid pre-deletion of HVO_2795	pre-deletion	This study	PCR with primers P133/134. Digested with BamHI/HindIII and ligated into pTA131
pJAM4666	Apʳ; pTA131-based plasmid deletion of HVO_2795	deletion	This study	Inverse PCR with primers P129/130. Treated with KLD and self-ligated.
pJAM4667	Apʳ; pTA131-based plasmid pre-deletion of HVO_2804	pre-deletion	This study	PCR with primers P141/142. Digested with BamHI/HindIII and ligated into pTA131
pJAM4668	Apʳ; pTA131-based plasmid deletion of HVO_2804	deletion	This study	Inverse PCR with primers P137/138. Treated with KLD and self-ligated.
pJAM4669	Apʳ; pTA131-based plasmid pre-deletion of HVO_2886	pre-deletion	This study	PCR with primers P149/150. Digested with BamHI/HindIII and ligated into pTA131
pJAM4670	Apʳ; pTA131-based plasmid deletion of HVO_2886	deletion	This study	Inverse PCR with primers P145/146. Treated with KLD and self-ligated.

### Sheet: Primers
Name	Sequence 5' --> 3'	Purpose	Laboratory
P13_preKO_HVOa0150_HindIII_FW	ACAATaagcttCGACAGCACTACCTTCTCACTCGT	For deleting HVO_A0150	Schmid
P14_preKO_HVOa0150_XbaI_RV	ACTATCTAGAGTAGAGAACCGAATTTTCGTGTGG	For deleting HVO_A0150	Schmid
P15_KO_HVOa0150_FW	ATTCCTGCTCTTTCTCACCGACT	For deleting HVO_A0150	Schmid
P16_KO_HVOa0150_RV	ACCCAAGTGTTCGGCCAA	For deleting HVO_A0150	Schmid
P17_qHVO_A0150set1_F	CTTACTGTTGACCGGAGTGA	For checking expression of HVO_A0150	Schmid
P18_qHVO_A0150set1_R	CAGTAGTTCGCGATAAACGA	For checking expression of HVO_A0150	Schmid
P19_preKO_HVO2035_HindIII_FW	ACAATaagcttGGTCCTCGGACGACTGTTCTT	For deleting HVO_2035	Schmid
P20_preKO_HVO2035_XbaI_RV	ACTATCTAGAGGGTGTTCGAATTCATGTACGATT	For deleting HVO_2035	Schmid
P21_KO_HVO2035_FW	CGGTCGCCGTCCGCCG	For deleting HVO_2035	Schmid
P22_KO_HVO2035_RV	TAGCCTGTCTTTCGAGACGAACGGT	For deleting HVO_2035	Schmid
P23_qHVO_2035set1_F	GATTAGCTTCACCGAAGACC	For checking expression of HVO_2035	Schmid
P24_qHVO_2035set1_R	GTAGCCGCGTTTCAGATAG	For checking expression of HVO_2035	Schmid
P25_preKO_HVO1272_HindIII_FW	ACAATaagcttTACCTCAAAGAGGACAACGAGGAC	For deleting HVO_1272	Schmid
P26_preKO_HVO1272_XbaI_RV	ACTATCTAGACCTCGTCTTTCTCCGACTCTAACA	For deleting HVO_1272	Schmid
P27_KO_HVO1272_FW	TATCTGTTCGGTTCGCCGGAAT	For deleting HVO_1272	Schmid
P28_KO_HVO1272_RV	CGCTTGTAGATGCACGACATAC	For deleting HVO_1272	Schmid
P29_qHVO_1272set1_F	CCGTATCTACGATGTTCTCC	For checking expression of HVO_1272	Schmid
P30_qHVO_1272set1_R	TCTTGAGGTCCTCCATCAC	For checking expression of HVO_1272	Schmid
P31_preKO_HVO0568_HindIII_FW	GACGAaagcttGCAACTTCGCTACATCGAGAAC	For deleting HVO_0568	Schmid
P32_preKO_HVO0568_XbaI_RV	ACTATCTAGACGTCCTCGATTTGATTCTCTCC	For deleting HVO_0568	Schmid
P33_KO_HVO0568_FW	GCGAGCGCGTCGTGCA	For deleting HVO_0568	Schmid
P34_KO_HVO0568_RV	GGTCGGACTGTCATCGACCA	For deleting HVO_0568	Schmid
P35_qHVO_0568set1_F	GTGAGCAAGGAACTGGAATC	For checking expression of HVO_0568	Schmid
P36_qHVO_0568set1_R	GGAGAGCGATTCGATGAC	For checking expression of HVO_0568	Schmid
5URA-F2	TTCGGGCCGCTGGCCTTCCCCGCGTTCGCG-3'	For checking ∆pyrF strain	Daniels
3URA-R2	TCGGTCAGACGCICGTAGGCGCGGTTGACG-3'	For checking ∆pyrF strain	Daniels
K21	GGGGCAAGTTTGTACAAAAAAGCAGGCT CTGCGTCGGCGACTTGGTTG-3'	VNG_2508 Gateway cloning primer A	Schmid
K39	CTTGCCGTCCTCACGTACCAT-3'	VNG_2508 deletion primer B	Schmid
K49	GTACGTGAGGACGGCAAGACGTAGCTCCGGCGAAACTGC-3'	VNG_2508 deletion primer C	Schmid
K70	GGGG CCACTTTGTACAAGAAAGCTGGGT CATTGTCGTTCGCATCTCATCG-3'	VNG_2508 Gateway cloning primer D	Schmid
Deletion_TFB1	GTGGAGATGTTGTCCTTGACG	PCR of 5' fragment in constructing H. volcanii SXM1 strain	Daniels
Deletion_TFB1	GCGGCAAGCTTCAGGATCCGCTCTATTCGTATTGACCCTCGTTACT	PCR of 5' fragment in constructing H. volcanii SXM1 strain	Daniels
Deletion_TFB1	GCGGATCCTGAAGCTTGCCGCCGACCGTGTACATCGTCAAC	PCR of 3' fragment in constructing H. volcanii SXM1 strain	Daniels
Deletion_TFB1	GCTCGTGGAGTAGGTCGAAGT	PCR of 3' fragment in constructing H. volcanii SXM1 strain	Daniels
Deletion_TFB1	TCCATGTTGGCCTTGCCGACG	PCR verification of tfb1 deletion	Daniels
Deletion_TFB1	GCGGAAGCGGACAAGAAGGC	PCR verification of tfb1 deletion	Daniels
Deletion_TFB2	CCGGACTACGTGGGCTATC	PCR of 5' fragment in constructing H. volcanii SXM2 strain	Daniels
Deletion_TFB2	GCGGCAAGCTTCAGGATCCGCATAGTATAGCTCTTTCGTCGCTCAG	PCR of 5' fragment in constructing H. volcanii SXM2 strain	Daniels
Deletion_TFB2	GCGGATCCTGAAGCTTGCCGCAGTTCGAGTAGCGAGAGAACAGAG	PCR of 3' fragment in constructing H. volcanii SXM2 strain	Daniels
Deletion_TFB2	CATGGACTACGACGACCAACT	PCR of 3' fragment in constructing H. volcanii SXM2 strain	Daniels
Deletion_TFB2	CGCGGCGCGCGACGCCGACGGGACGAC	PCR verification of tfb2 deletion	Daniels
Deletion_TFB2	AAACCGCCGATTATGGGGGTCTCAG	PCR verification of tfb2 deletion	Daniels
Deletion_TFB3	GTCCAAGAAATCTCGGAGGAACT	PCR of 5' fragment in constructing H. volcanii SXM3 strain	Daniels
Deletion_TFB3	GCGGCAAGCTTCAGGATCCGCAGCTATCGAATCACGATAACACG	PCR of 5' fragment in constructing H. volcanii SXM3 strain	Daniels
Deletion_TFB3	GCGGATCCTGAAGCTTGCCGCGTTGCACGAACACGACGAC	PCR of 3' fragment in constructing H. volcanii SXM3 strain	Daniels
Deletion_TFB3	GGTATATTCCAAACGAGACCACAT	PCR of 3' fragment in constructing H. volcanii SXM3 strain	Daniels
Deletion_TFB3	ATCAGCGAACCCGAGTGCTGGCTCG	PCR verification of tfb3 deletion	Daniels
Deletion_TFB3	CATCGACACGCTCGGTGACCAAGGC	PCR verification of tfb3 deletion	Daniels
Trh7KOupfw	CCTTCGCGTCCTCCGGC	generation of upstream region trh7	Marchfelder
Trh7KOupOLrev	GGCGCGGGAACACCACGTGCCCACCC	generation of upstream region trh7	Marchfelder
Trh7KOdorev	CTTCGAGCGTGACCTTCAGG	generation of downstream region trh7	Marchfelder
Trh7KOdoOLfw	CGTGGTGTTCCCGCGCCGCCGCC	generation of downstream region trh7	Marchfelder
Tfb9KOupfw	CGACTACCTCTGGGAACTC	generation of upstream region tfb9	Marchfelder
Tfb9KOupOLrev	CCGGTCTAGGTGTCTCACCAGGTTACGTG	generation of upstream region tfb9	Marchfelder
Tfb9KOdorev	CTCCTCTCTCACAGTATGATCT	generation of downstream region tfb9	Marchfelder
Tfb9KOdoOLfw	GGTGAGACACCTAGACCGGCCATGTAGGAA	generation of downstream region tfb9	Marchfelder
Tfb12KOupfw	TCTGCTGGGCGCGATCAC	generation of upstream region tfb12	Marchfelder
Tfb12KOupOLrev	CGTAGATTCGCGCGACGCAATTTAGTGC	generation of upstream region tfb12	Marchfelder
Tfb12KOdorev	CACGACCGTTGGCAGGAAC	generation of downstream region tfb12	Marchfelder
Tfb12KOdoOLfw	GCGTCGCGCGAATCTACGTTCGTAAAGACGCCA	generation of downstream region tfb12	Marchfelder
ArcR14KOupfw	TTAATTGCACGACAACAGCAGGA	generation of upstream region arcR14	Marchfelder
ArcR14KOupOLrev	ACGAGGGGCGGATTATTCGTTATCAAGTATCTGAATAA	generation of upstream region arcR14	Marchfelder
ArcR14KOdorev	CGACGACCACACCGAGG	generation of downstream region arcR14	Marchfelder
ArcR14KOdoOLfw	ACGAATAATCCGCCCCTCGTTCGCTATC	generation of downstream region arcR14	Marchfelder
ArcR21KOupfw	CGAGACCGAAAGCGGGAC	generation of upstream region arcR21	Marchfelder
ArcR21KOupOLrev	TCGAACCCGAGACCTCAATATTTTCGGCTATGTATT	generation of upstream region arcR21	Marchfelder
ArcR21KOdorev	CGGGCCCGACCAGTCTC	generation of downstream region arcR21	Marchfelder
ArcR21KOdoOLfw	AATATTGAGGTCTCGGGTTCGAGCGAGC	generation of downstream region arcR21	Marchfelder
P73_1756-Inv-Rev	TACCGCCGACTACCCGCCTTTGATGAGG	used to generate or confirm HVO_0201 (original ORF01756) gene deletion	Maupin-Furlow
P74_1756-Inv-Fwd	CGGCCGCGCCGCCGCGGATGTTGAGAGTTAACAATCGACACAG	used to generate or confirm HVO_0201 (original ORF01756) gene deletion	Maupin-Furlow
P75_1756-Neg-Fwd	TGGAAGACACCGAGAGAGACCGTGAGACC	used to generate or confirm HVO_0201 (original ORF01756) gene deletion	Maupin-Furlow
P76_1756-Neg-Rev	CTCGTCGTCGCTTCGGTCCTCGATGTCG	used to generate or confirm HVO_0201 (original ORF01756) gene deletion	Maupin-Furlow
P77_1756-BamHI	tactaggatcCGGCAGGTCGTCGCGCTCGATGTAGCTGC	used to generate or confirm HVO_0201 (original ORF01756) gene deletion	Maupin-Furlow
P78_1756-EcoRI	TACTAGAATTCAGGGCTCTCGTCTCTCTTCTTCGTCG	used to generate or confirm HVO_0201 (original ORF01756) gene deletion	Maupin-Furlow
P79_1756-Conf-Fwd	GGACCACGTCGATACCGCGCTCGTC	used to generate or confirm HVO_0201 (original ORF01756) gene deletion	Maupin-Furlow
P80_1756-Conf-Rev	GATATCGCCAAGGTCGTCACGCTCG	used to generate or confirm HVO_0201 (original ORF01756) gene deletion	Maupin-Furlow
P81_00378-Inv-Rev	GAGTTCCGCCGTTCCCTGAGGTCCTGC	used to generate or confirm HVO_1559 (original ORF00378) gene deletion	Maupin-Furlow
P82_00378-Inv-Fwd	CGACATCGCGGCCCACATCTGAGGC	used to generate or confirm HVO_1559 (original ORF00378) gene deletion	Maupin-Furlow
P83_378-Neg-Fwd	CCACGCCCTTGGAGTTGACGCAGAGC	used to generate or confirm HVO_1559 (original ORF00378) gene deletion	Maupin-Furlow
P84_378-Neg-Rev	CCGACCGTCTCGCCGCTCTCGAC	used to generate or confirm HVO_1559 (original ORF00378) gene deletion	Maupin-Furlow
P85_00378-BamHI	tctaca ggatcCGATAATCACCGTGGCATGCG	used to generate or confirm HVO_1559 (original ORF00378) gene deletion	Maupin-Furlow
P86_00378-HindIII	tgactgcaagctTCATCAAGGAGACGATTCGGC	used to generate or confirm HVO_1559 (original ORF00378) gene deletion	Maupin-Furlow
P87_378-Conf-Fwd	CGTTCGTAGGCGGTTCCGGTCGTCTCCACG	used to generate or confirm HVO_1559 (original ORF00378) gene deletion	Maupin-Furlow
P88_378-Conf-Rev	CGCTCACCTACGCGCTGTACCTGCTCG	used to generate or confirm HVO_1559 (original ORF00378) gene deletion	Maupin-Furlow
P89_2671-Inv-Rev	GAGTCACCGACGACTCGTGGGAATGTCAGAAGGGTAACTG	used to generate or confirm HVO_2326 (original ORF02671) gene deletion	Maupin-Furlow
P90_2671-Inv-Fwd	AGGGCGGAGACGACGGCGGCTTCGCGGATGGCGAC	used to generate or confirm HVO_2326 (original ORF02671) gene deletion	Maupin-Furlow
P91_2671-Neg-Fwd	ATGGGAATTCGACCGCTTCAGGCCGACG	used to generate or confirm HVO_2326 (original ORF02671) gene deletion	Maupin-Furlow
P92_2671-Neg-Rev	CAGAGCGGGCAGTCGAGTTTCAGGTACC	used to generate or confirm HVO_2326 (original ORF02671) gene deletion	Maupin-Furlow
P93_2671-BamHI	Tactggat CCTACCTCACGTGGGACTACGCCCTCTG	used to generate or confirm HVO_2326 (original ORF02671) gene deletion	Maupin-Furlow
P94_2671-HindIII	TCATGAAGCTTGACGTGGAGGAACTGGAGGATGTGCC	used to generate or confirm HVO_2326 (original ORF02671) gene deletion	Maupin-Furlow
P95_2671-Conf-Fwd	CCTGTTCGCCACGCTCACGTTCGTC	used to generate or confirm HVO_2326 (original ORF02671) gene deletion	Maupin-Furlow
P96_2671-Conf-Rev	GTACTCCTCGATGCGGTTCTGGATGAC	used to generate or confirm HVO_2326 (original ORF02671) gene deletion	Maupin-Furlow
P97_2570-Inv-Rev	GCACGCGGATGGGTCGCCGTCGGTTATGAACGCTCGGAGTCG	used to generate or confirm HVO_2423 (original ORF02570) gene deletion	Maupin-Furlow
P98_2570-Inv-Fwd	AGCCGGAACACGTGCGGGACCGGAGAACGGAGAACCGAAC	used to generate or confirm HVO_2423 (original ORF02570) gene deletion	Maupin-Furlow
P99_2570-Neg-Fwd	ATGAGCGAGACACCGGATGGCGTCGAG	used to generate or confirm HVO_2423 (original ORF02570) gene deletion	Maupin-Furlow
P100_2570-Neg-Rev	CGAGCGCTACGGCTTCGACCACTGG	used to generate or confirm HVO_2423 (original ORF02570) gene deletion	Maupin-Furlow
P101_2570-BamHI	Tacatggat CCGACCTGTTCACCAACGGTGTCAACGCC	used to generate or confirm HVO_2423 (original ORF02570) gene deletion	Maupin-Furlow
P102_2570-EcoRI	GATCAGAATTCGTGACCTACCTTTTGACCTCCTCGACTATC	used to generate or confirm HVO_2423 (original ORF02570) gene deletion	Maupin-Furlow
P103_2570-Conf-Fwd	GACCTCGATTCGTTCACCAGCACGC	used to generate or confirm HVO_2423 (original ORF02570) gene deletion	Maupin-Furlow
P104_2570-Conf-Rev	GCCGTCCTCCAGACCGCCGTGAGC	used to generate or confirm HVO_2423 (original ORF02570) gene deletion	Maupin-Furlow
P105_02478-Inv-Rev	GGTCGAATCTCCATCAGTTCACTCCCACGG	used to generate or confirm HVO_2510 (original ORF02478) gene deletion	Maupin-Furlow
P106_02478-Inv-Fwd	CGACGTTCGTCATGGAAGCCGACCTCTCC	used to generate or confirm HVO_2510 (original ORF02478) gene deletion	Maupin-Furlow
P107_2478-Neg-Fwd	GGACTACATCCCCGACATCTACCACGACTG	used to generate or confirm HVO_2510 (original ORF02478) gene deletion	Maupin-Furlow
P108_2478-Neg-Rev	CGGTTGCGATAGGTGAATCCGGTC	used to generate or confirm HVO_2510 (original ORF02478) gene deletion	Maupin-Furlow
P109_02478-BamHI	AtctaggaTCCGACGACGTCTGCGCGCTCC	used to generate or confirm HVO_2510 (original ORF02478) gene deletion	Maupin-Furlow
P110_02478-HindIII	tactagaagctTGGAGTTCCGCCCGCACGTCG	used to generate or confirm HVO_2510 (original ORF02478) gene deletion	Maupin-Furlow
P111_2478-Conf-Fwd	CACCGACACGATGCAGTTCTCCGC	used to generate or confirm HVO_2510 (original ORF02478) gene deletion	Maupin-Furlow
P112_2478-Conf-Rev	GGTGACGCTCTCCAAAAGCCTCTCGC	used to generate or confirm HVO_2510 (original ORF02478) gene deletion	Maupin-Furlow
P113_asnC Hvo2522 RTPCR F	GGGCTACCAACTGTACACA	used to generate or confirm HVO_2522 (original asnC ORF02522) gene deletion	Maupin-Furlow
P114_asnC Hvo2522 RTPCR R	ACCATGACGTTCCGCT	used to generate or confirm HVO_2522 (original asnC ORF02522) gene deletion	Maupin-Furlow
P115_asnC inverse KO 5’ end	CGTCATTCACGTGGTCGTCTGTCG	used to generate or confirm HVO_2522 (original asnC ORF02522) gene deletion	Maupin-Furlow
P116_asnC inverse KO 3’ end	TGACCGACTGCACGAGCGGC	used to generate or confirm HVO_2522 (original asnC ORF02522) gene deletion	Maupin-Furlow
P117_asnC_BamHI up preKO	CCGGATCCGTTGATAATCAGGTAGG	used to generate or confirm HVO_2522 (original asnC ORF02522) gene deletion	Maupin-Furlow
P118_asnC HindIII down preKO	ATAAGCTTGTCCAGTTCGGTCCGG	used to generate or confirm HVO_2522 (original asnC ORF02522) gene deletion	Maupin-Furlow
P119_asnC-Conf-Fwd	CGAGCCACGCGCCCGTCATCTCG	used to generate or confirm HVO_2522 (original asnC ORF02522) gene deletion	Maupin-Furlow
P120_asnC-Conf-Rev	CGGTGGTCCATCGACGTGCCGC	used to generate or confirm HVO_2522 (original asnC ORF02522) gene deletion	Maupin-Furlow
P121_02245-Inv-Rev	GGTACACAATCACACTCGTGATTTATAATTGTTGTTCGTGCCGG	used to generate or confirm HVO_2734 (original ORF02245) gene deletion	Maupin-Furlow
P122_02245-Inv-Fwd	AGCGCGGATTCGCTCCGTCTCCGACCCTGATTTTCTGCGCGTCG	used to generate or confirm HVO_2734 (original ORF02245) gene deletion	Maupin-Furlow
P123_2245-Neg-Fwd	ATGGAAGTAACCGACAGTCTCAACTTCGG	used to generate or confirm HVO_2734 (original ORF02245) gene deletion	Maupin-Furlow
P124_2245-Neg-Rev	GGGACGCTGTTGTAGAGCTTCTCG	used to generate or confirm HVO_2734 (original ORF02245) gene deletion	Maupin-Furlow
P125_02245-BamHI	acttggatCCCATGAGTCGCGACGTGACCCAATCGGAG	used to generate or confirm HVO_2734 (original ORF02245) gene deletion	Maupin-Furlow
P126_02245-HindIII	ATGATCAAGCTTCCAGACGCATCCGTGGGACGCCGTCG	used to generate or confirm HVO_2734 (original ORF02245) gene deletion	Maupin-Furlow
P127_2245-Conf-Fwd	CGAGTTCAAGTGGGGATGACCGAGG	used to generate or confirm HVO_2734 (original ORF02245) gene deletion	Maupin-Furlow
P128_2245-Conf-Rev	CGCCGCCGTCGATAGCTTCCTCTCG	used to generate or confirm HVO_2734 (original ORF02245) gene deletion	Maupin-Furlow
P129_02185-Inv-Rev	CGCGGCGTTTCGCATGACAGATATCAACAGATGCGTAACGGC	used to generate or confirm HVO_2795 (original ORF02185) gene deletion	Maupin-Furlow
P130_02185-Inv-Fwd	ACGGGTCGAGGGCTGTGGGTCGCTTTTTCGGGGTTGTTGGTG	used to generate or confirm HVO_2795 (original ORF02185) gene deletion	Maupin-Furlow
P131_2185-Neg-Fwd	ATGGTTCTTGGAGTCATGCGAGCGACCGAGC	used to generate or confirm HVO_2795 (original ORF02185) gene deletion	Maupin-Furlow
P132_2185-Neg-Rev	GGAACTCCAGCGCGCGGTCGTTCGTCATC	used to generate or confirm HVO_2795 (original ORF02185) gene deletion	Maupin-Furlow
P133_02185-BamHI	tcatggatCCATCGAACGGGAGGTCCAAGAGCGGGCC	used to generate or confirm HVO_2795 (original ORF02185) gene deletion	Maupin-Furlow
P134_02185-HindIII	TCATGAAGCTTCACGGCCTCGACTACGTCCCGATGCTTCCG	used to generate or confirm HVO_2795 (original ORF02185) gene deletion	Maupin-Furlow
P135_2185-Conf-Fwd	CGAACCGACGAAGAAACACGCCGACCTC	used to generate or confirm HVO_2795 (original ORF02185) gene deletion	Maupin-Furlow
P136_2185-Conf-Rev	CGCGTCTACTTCTCGGGCTTCCTCG	used to generate or confirm HVO_2795 (original ORF02185) gene deletion	Maupin-Furlow
P137_2176-Inv-Rev	GGTCCCTGTCGGGACTCTACCCGCTTTTAAGTGTCGACG	used to generate or confirm HVO_2804 (original ORF02176) gene deletion	Maupin-Furlow
P138_2176-Inv-Fwd	ATCGACAGACGCGCCAGGAGAGCATGGGCGGTTCATGCACTCG	used to generate or confirm HVO_2804 (original ORF02176) gene deletion	Maupin-Furlow
P139_2176-Neg-Fwd	GGCGATGTGAGCAATGGCGGCAC	used to generate or confirm HVO_2804 (original ORF02176) gene deletion	Maupin-Furlow
P140_2176-Neg-Rev	TACCCGTCCTCCTTTGAGTGTGTATCGC	used to generate or confirm HVO_2804 (original ORF02176) gene deletion	Maupin-Furlow
P141_2176-BamHI	atctaggaTCCCAACCCGGCGATGAGGTACGTC	used to generate or confirm HVO_2804 (original ORF02176) gene deletion	Maupin-Furlow
P142_2176-HindIII	TGATCAAGCTTCGTGTACGCGCTGTCTGGGTTGTTCGCC	used to generate or confirm HVO_2804 (original ORF02176) gene deletion	Maupin-Furlow
P143_2176-Conf-Fwd	CGTGATGAGAAGCGTGATACCGTCCTC	used to generate or confirm HVO_2804 (original ORF02176) gene deletion	Maupin-Furlow
P144_2176-Conf-Rev	CGAAGATGAGAAGCGTCACGGC	used to generate or confirm HVO_2804 (original ORF02176) gene deletion	Maupin-Furlow
P145_02094-Inv-Rev	CGTCGGACGTTTCGTGGGGTGCTACCTGACGATTTCGGAGC	used to generate or confirm HVO_2886 (original ORF02094) gene deletion	Maupin-Furlow
P146_02094-Inv-Fwd	ACGACGCCTAATCCTCCGAAACCGACGTCTCGACCGGCTGAC	used to generate or confirm HVO_2886 (original ORF02094) gene deletion	Maupin-Furlow
P147_2094-Neg-Fwd	ATGACCAACAGTGACGTTCGC	used to generate or confirm HVO_2886 (original ORF02094) gene deletion	Maupin-Furlow
P148_2094-Neg-Rev	CTCGTCGCTCTTCGTCTCGTAGCCG	used to generate or confirm HVO_2886 (original ORF02094) gene deletion	Maupin-Furlow
P149_02094-BamHI	Agcttggat cCAGAGGAGGACCTTCGAATCGACGAGCGTGTC	used to generate or confirm HVO_2886 (original ORF02094) gene deletion	Maupin-Furlow
P150_02094-HindIII	TGATCAAGCTTCGTCACCGACATCACCATCATCAACAC	used to generate or confirm HVO_2886 (original ORF02094) gene deletion	Maupin-Furlow
P151_2094-Conf-Fwd	CTGTTCTTGCTGATGGGACTGGTGATG	used to generate or confirm HVO_2886 (original ORF02094) gene deletion	Maupin-Furlow
P152_2094-Conf-Rev	CGTCGGAGCGGGCTTCCTCGGTATCGTG	used to generate or confirm HVO_2886 (original ORF02094) gene deletion	Maupin-Furlow
