## Supplementary Table 2 for "Genomic re-sequencing reveals mutational divergence across genetically engineered strains of model archaea"

### Sheet: hsal_strains_supp2
type	seq_id	position	mutation	annotation	gene	description	old gene name	mut_id	strains_present_breseq	strains_present_manual_annotation	Expected_KO	mut_type	is_mobile_element	Prevalence	ftsZ2	NRC-1	cdrS	troR	sirR	idr2	gapD	copR	trmB	cspD2	idr1	tfbA	tfbB	tfbC	tfbD	tfbE	hpyA	ura3_AKS	mc1	hpyA/mc1	aglB
DEL	NC_001869	1	Δ191346 bp	NA	VNG_RS12210–VNG_RS13145	200 genes; VNG_RS12210, VNG_RS12215, VNG_RS12220, VNG_RS12225, VNG_RS13740, VNG_RS14520, VNG_RS13745, VNG_RS13750, VNG_RS13755, VNG_RS12260, VNG_RS12265, VNG_RS14525, VNG_RS14530, gvpM, gvpL, gvpK, gvpJ, gvpI, gvpH, gvpG, gvpF, gvpE, gvpD, gvpA, gvpC, gvpN, gvpO, VNG_RS12340, VNG_RS12345, VNG_RS12350, VNG_RS12355, VNG_RS12360, VNG_RS12365, VNG_RS12370, VNG_RS12375, VNG_RS12380, VNG_RS12385, VNG_R…	VNG_RS13145	1	1	1	0	coding	F	Knockout	0	0	0	0	0	1	0	0	0	0	0	0	0	0	0	0	0	0	0	0	0
INS	NC_002607	30407	​+C	coding (762/813 nt)	VNG_RS00125 ←	IS5 family transposase	VNG_0035H	3	21	21	0	coding	T	Global	1	1	1	1	1	1	1	1	1	1	1	1	1	1	1	1	1	1	1	1	1
INS	NC_002607	30417	​+G	coding (752/813 nt)	VNG_RS00125 ←	IS5 family transposase	VNG_0035H	4	21	21	0	coding	T	Global	1	1	1	1	1	1	1	1	1	1	1	1	1	1	1	1	1	1	1	1	1
INS	NC_002607	30429	​+G	coding (740/813 nt)	VNG_RS00125 ←	IS5 family transposase	VNG_0035H	5	21	21	0	coding	T	Global	1	1	1	1	1	1	1	1	1	1	1	1	1	1	1	1	1	1	1	1	1
SNP	NC_002607	30520	G→T	H217N (CAC→AAC)	VNG_RS00125 ←	IS5 family transposase	VNG_0035H	6	21	21	0	coding	T	Global	1	1	1	1	1	1	1	1	1	1	1	1	1	1	1	1	1	1	1	1	1
DEL	NC_002607	56173	Δ1413 bp	NA	VNG_RS00245	VNG_RS00245	VNG_0059H	7	21	21	0	coding	T	Global	1	1	1	1	1	1	1	1	1	1	1	1	1	1	1	1	1	1	1	1	1
DEL	NC_002607	99328	Δ1394 bp	NA	[VNG_RS00460]–VNG_RS00465	[VNG_RS00460], VNG_RS00465	[VNG_RS00460]-VNG_RS00465	8	20	20	0	coding	T	Parental	1	0	1	1	1	1	1	1	1	1	1	1	1	1	1	1	1	1	1	1	1
DEL	NC_002607	112269	Δ426 bp	coding (23-448/453 nt)	VNG_RS00550 →	histone family protein	VNG_0134G	9	2	2	1			Knockout	0	0	0	0	0	0	0	0	0	0	0	0	0	0	0	0	1	0	0	1	0
DEL	NC_002607	165161	Δ1164 bp	coding (10-1173/1182 nt)	ftsZ ←	cell division protein FtsZ	VNG_0192G	10	1	1	1			Knockout	1	0	0	0	0	0	0	0	0	0	0	0	0	0	0	0	0	0	0	0	0
DEL	NC_002607	166350	Δ135 bp	coding (20-154/168 nt)	VNG_RS00795 ←	ribbon-helix-helix domain-containing protein	VNG_0194H	11	1	1	1			Knockout	0	0	1	0	0	0	0	0	0	0	0	0	0	0	0	0	0	0	0	0	0
SNP	NC_002607	241900	A→C	H203P (CAC→CCC)	trpB →	tryptophan synthase subunit beta	VNG_0307G	12	20	20	0	coding	F	Parental	1	0	1	1	1	1	1	1	1	1	1	1	1	1	1	1	1	1	1	1	1
DEL	NC_002607	409181	Δ411 bp	coding (23-433/435 nt)	VNG_RS02065 →	metal-dependent transcriptional regulator	VNG_0530G	13	1	1	1			Knockout	0	0	0	1	0	0	0	0	0	0	0	0	0	0	0	0	0	0	0	0	0
DEL	NC_002607	412716	Δ678 bp	NA	[VNG_RS02090]–[VNG_RS02095]	[VNG_RS02090], [VNG_RS02095]	[VNG_RS02090]-[VNG_0536G]	14	1	1	1			Knockout	0	0	0	0	1	0	0	0	0	0	0	0	0	0	0	0	0	0	0	0	0
DEL	NC_002607	425429	(C)6→5	coding (141/498 nt)	VNG_RS14435 ←	hypothetical protein	VNG_RS14435	15	21	21	0	coding	F	Global	1	1	1	1	1	1	1	1	1	1	1	1	1	1	1	1	1	1	1	1	1
DEL	NC_002607	456267	Δ87 bp	coding (186-272/402 nt)	VNG_RS02360 →	hypothetical protein	VNG_0597H	16	1	1	0	coding	F	Knockout	0	0	0	0	0	0	1	0	0	0	0	0	0	0	0	0	0	0	0	0	0
DEL	NC_002607	460883	(G)5→4	pseudogene (128/982 nt)	VNG_RS02395 →	PLP-dependent cysteine synthase family protein	VNG_0606G	17	21	21	0	noncoding	F	Global	1	1	1	1	1	1	1	1	1	1	1	1	1	1	1	1	1	1	1	1	1
DEL	NC_002607	553412	Δ954 bp	coding (22-975/978 nt)	VNG_RS02880 ←	transcription initiation factor IIB	VNG_0734G	18	1	1	1			Knockout	0	0	0	0	0	0	0	0	0	0	0	0	1	0	0	0	0	0	0	0	0
DEL	NC_002607	586819	(C)5→4	pseudogene (1585/1894 nt)	VNG_RS03055 →	DHH family phosphoesterase	VNG_0779C	19	21	21	0	noncoding	F	Global	1	1	1	1	1	1	1	1	1	1	1	1	1	1	1	1	1	1	1	1	1
DEL	NC_002607	633604	Δ339 bp	coding (21-359/363 nt)	VNG_RS03275 ←	metal-dependent transcriptional regulator	VNG_0835G	20	1	1	1			Knockout	0	0	0	0	0	1	0	0	0	0	0	0	0	0	0	0	0	0	0	0	0
DEL	NC_002607	656542	Δ963 bp	coding (22-984/987 nt)	VNG_RS03395 ←	transcription initiation factor IIB	VNG_0869G	21	1	1	1			Knockout	0	0	0	0	0	0	0	0	0	0	0	0	0	0	1	0	0	0	0	0	0
SNP	NC_002607	673215	C→T	A373V (GCG→GTG)	gyrB →	DNA topoisomerase (ATP-hydrolyzing) subunit B	VNG_0887G	22	20	20	0	coding	F	Parental	1	0	1	1	1	1	1	1	1	1	1	1	1	1	1	1	1	1	1	1	1
SNP	NC_002607	711926	G→T	G74G (GGC→GGA)	VNG_RS03635 ←	NADH:flavin oxidoreductase/NADH oxidase	VNG_0933G	23	1	1	0	synonymous	F	Knockout	0	0	0	0	0	1	0	0	0	0	0	0	0	0	0	0	0	0	0	0	0
DEL	NC_002607	714185	Δ1419 bp	coding (22-1440/1443 nt)	VNG_RS03650 →	aldehyde dehydrogenase family protein	VNG_0937G	24	1	1	1			Knockout	0	0	0	0	0	0	1	0	0	0	0	0	0	0	0	0	0	0	0	0	0
DEL	NC_002607	771564	Δ531 bp	NA	VNG_RS13955	VNG_RS13955	VNG_1007H	25	20	20	0	coding	F	Parental	1	0	1	1	1	1	1	1	1	1	1	1	1	1	1	1	1	1	1	1	1
INS	NC_002607	786392	(TCGCGG)2→3	coding (421/555 nt)	VNG_RS04005 →	hypothetical protein	VNG_1026H	26	1	1	0	coding	F	Knockout	0	0	0	0	0	0	0	0	0	0	0	0	0	0	0	0	0	0	0	0	1
DEL	NC_002607	815326	Δ3246 bp	coding (10-3255/3264 nt)	VNG_RS04165 →	oligosaccharyl transferase, archaeosortase A system-associated	VNG_1068G	27	1	1	1			Knockout	0	0	0	0	0	0	0	0	0	0	0	0	0	0	0	0	0	0	0	0	1
DEL	NC_002607	888620	Δ687 bp	NA	[VNG_RS04605]	[VNG_RS04605]	VNG_1179C	28	1	1	1			Knockout	0	0	0	0	0	0	0	1	0	0	0	0	0	0	0	0	0	0	0	0	0
SNP	NC_002607	1023692	A→C	S189R (AGC→CGC)	VNG_RS05355 →	PAS domain S-box protein	VNG_1374G	29	21	21	0	coding	F	Global	1	1	1	1	1	1	1	1	1	1	1	1	1	1	1	1	1	1	1	1	1
DEL	NC_002607	1074899	Δ1059 bp	NA	[trmB]	[trmB]	VNG_1451C	30	1	1	1			Knockout	0	0	0	0	0	0	0	0	1	0	0	0	0	0	0	0	0	0	0	0	0
DEL	NC_002607	1184714	Δ1074 bp	NA	VNG_RS06170–[VNG_RS13350]	VNG_RS06170, [VNG_RS13350]	VNG_1587H-[VNG_RS13350]	31	20	21	0	coding	T	Global	1	1	1	1	1	1	1	1	1	1	1	1	1	1	1	1	1	1	1	1	1
INS	NC_002607	1230902	​+C	intergenic (-203/-259)	VNG_RS13975 ← / → VNG_RS06410	hypothetical protein/IS4-like element ISH8E family transposase	VNG_1651H, VNG_1653H	32	20	21	0	noncoding	F	Global	1	1	1	1	1	1	1	1	1	1	1	1	1	1	1	1	1	1	1	1	1
DEL	NC_002607	1245981	Δ1338 bp	NA	[VNG_RS06480]–[VNG_RS14230]	[VNG_RS06480], pyrF, [VNG_RS14230]	[VNG_1672H], VNG_1673G, [VNG_1674H]	33	19	20	1			Parental	1	0	1	1	1	1	1	1	1	1	1	1	1	1	1	1	1	1	1	1	1
DEL	NC_002607	1356265	Δ186 bp	coding (23-208/210 nt)	VNG_RS07115 →	cold shock domain-containing protein	VNG_1836G	34	1	1	1			Knockout	0	0	0	0	0	0	0	0	0	1	0	0	0	0	0	0	0	0	0	0	0
SNP	NC_002607	1390686	G→A	M1M (ATG→ATA)†	nadA →	quinolinate synthase NadA	VNG_1882G	35	1	1	0	coding	F	Knockout	0	0	0	0	0	0	0	1	0	0	0	0	0	0	0	0	0	0	0	0	0
DEL	NC_002607	1403283	(CGAAACC)2→1	coding (477-483/1800 nt)	VNG_RS07355 →	ATP-binding protein	VNG_1896C	36	6	6	0	coding	F	Parental	1	0	1	0	0	0	0	0	0	0	0	0	0	0	0	0	1	1	1	1	0
SNP	NC_002607	1538335	C→T	S32L (TCG→TTG)	lrp →	HTH-type transcriptional regulator Lrp	VNG_2094G	37	1	1	0	coding	F	Knockout	0	0	0	0	0	0	0	1	0	0	0	0	0	0	0	0	0	0	0	0	0
SNP	NC_002607	1617631	T→A	V260D (GTC→GAC)	VNG_RS08505 →	hypothetical protein	VNG_2183H	38	1	1	0	coding	F	Knockout	0	0	0	0	0	0	0	0	0	0	0	1	0	0	0	0	0	0	0	0	0
DEL	NC_002607	1617651	Δ840 bp	coding (21-860/864 nt)	VNG_RS08510 ←	transcription initiation factor IIB family protein	VNG_2184G	39	1	1	1			Knockout	0	0	0	0	0	0	0	0	0	0	0	1	0	0	0	0	0	0	0	0	0
DEL	NC_002607	1874257	Δ285 bp	coding (22-306/312 nt)	VNG_RS09785 →	non-histone chromosomal MC1 family protein	VNG_2508C	40	2	2	1			Knockout	0	0	0	0	0	0	0	0	0	0	0	0	0	0	0	0	0	0	1	1	0
DEL	NC_002607	1933815	Δ414 bp	coding (21-434/438 nt)	VNG_RS10085 ←	metal-dependent transcriptional regulator	VNG_2579G	41	1	1	1			Knockout	0	0	0	0	0	0	0	0	0	0	1	0	0	0	0	0	0	0	0	0	0
SNP	NC_002608	218403	G→A	P59S (CCC→TCC)	VNG_RS11520 ←	hypothetical protein	VNG_6283H	42	20	20	0	coding	F	Parental	1	0	1	1	1	1	1	1	1	1	1	1	1	1	1	1	1	1	1	1	1
INS	NC_002608	244630	​+30 bp	intergenic (-213/+191)	arcD ← / ← argF	arginine/ornithine antiporter ArcD/ornithine carbamoyltransferase	VNG_6313G, VNG_6315G	43	1	1	0	noncoding	F	Knockout	0	0	0	0	0	0	0	0	0	0	0	0	0	0	0	0	1	0	0	0	0
DEL	NC_002608	282130	Δ931 bp	coding (20-950/954 nt)	VNG_RS11765 ←	transcription initiation factor IIB	VNG_6351G	44	1	1	1			Knockout	0	0	0	0	0	0	0	0	0	0	0	0	0	1	0	0	0	0	0	0	0
DEL	NC_002608	307402	Δ900 bp	coding (22-921/924 nt)	VNG_RS11900 ←	transcription initiation factor IIB family protein	VNG_6389G	45	1	1	1			Knockout	0	0	0	0	0	0	0	0	0	0	0	0	0	0	0	1	0	0	0	0	0

### Sheet: Legend
Column_Name	Meaning
Type, seq_id, position, muation, annotation, gene, description, and gene generated via breseq. For further details, please refer to the manual
type	Mutation category, DEL=deletion, INS=insertion, SNP=single nucleotdie polymorphism
seq_id	Genomic element on which mutation occurred. NC_001869, pNRC100; NC_002607, main chromosome; NC_002608, pNRC200
position	Starting base (5') on which mutation occurred
mutation	Description of what sequence alteration occurred
annotation	If easily described, lists the genomic region (intergenic, genic, psueodogene) and amino acid transition (if SNP)
gene	Gene(s) affected by the mutation
description	Annotation of the affected gene or a list if multiple genes. Brackets indicate mutation extends outside the gene
old gene name	Older identifier for the affected gene(s), if available
mut_id	Species specific unique mutation identifier
strains_present_breseq	Number of strains in which breseq identified the mutation
strains_present_manual_annotation	Number of strains in which the mutation was identified using breseq and IGV manual investigation
Expected_KO	Whether the mutation was intended (1) or not (0) by experimenters
mut_type	The region unexpected mutations occur in. Expected mutations are left blank
is_mobile_element	Boolean for whether the mutation occurs in or near a mobile genetic element. Blank if expected mutation
Prevalence	Whether the mutation occurs in all strains (global, Class I), one or more parent strains and their descendents (parental, Class II) or only in certain knockouts (knockout, clas III)
Strain Columns	Boolean for whether the mutation occurs in this strain according to manual +breseq annotation
